# Core and accessory effectors of type VI secretion systems contribute differently to the intraspecific diversity of *Pseudomonas aeruginosa*

**DOI:** 10.1101/2022.04.11.487527

**Authors:** Antonia Habich, Alibek Galeev, Verónica Chaves Vargas, Olga Vogler, Melanie Ghoul, Sandra B. Andersen, Helle Krogh Johansen, Søren Molin, Ashleigh S. Griffin, Daniel Unterweger

## Abstract

Bacteria use type VI secretion systems (T6SSs) to deliver effector proteins into other cells or the extracellular space. Those effectors kill microbes^1^, manipulate eukaryotic cells^2^, and sequester nutrients^3^. Which T6SS-mediated functions are generalisable across bacteria of a species or are specific to particular strains is little known. Here, we use genomics to test for the intraspecific diversity of T6SS effectors in the opportunistic pathogen *Pseudomonas aeruginosa*. We found effectors that are omnipresent and conserved across strains acting as ‘core effectors’, while additional ‘accessory effectors’ vary. *In vitro* and *in vivo* experiments demonstrate different roles of the two types of effectors in bacterial killing and virulence. Further, effectors compose various effector combinations. Within one local population of clinical isolates, we observed 36 combinations among 52 bacterial lineages. These findings show the distinct contribution of T6SS effectors to strain-level variation of a bacterial pathogen and might reveal conserved targets for novel antibiotics.
