## Supplementary Table 3 for "Core and accessory effectors of type VI secretion systems contribute differently to the intraspecific diversity of *Pseudomonas aeruginosa*"

### Sheet: Sheet1
Supplementary Table 3: Effector sets of all 52 clone types
			Accessory effector	Accessory effector	Accessory effector	Accessory effector	Accessory effector	Accessory effector	Accessory effector	Accessory effector	Accessory effector	Accessory effector	Core effector	Accessory effector	Core effector	Core effector	Core effector	Core effector	Core effector	Core effector	Core effector	Core effector	Core effector	Accessory effector	Core effector	Core effector	Core effector	Core effector	Accessory effector	Accessory effector	Accessory effector
			Variation in kind	Variation in kind	Variation in kind	Variation in kind	Variation in kind	Variation in kind	Variation in kind	Variation in kind	Presence-absence variation	Presence-absence variation		Presence-absence variation										Presence-absence variation					Variation in kind	Variation in kind	Presence-absence variation
		Locus (PAO1 locus tag)	PA0093	PA0093	PA0093	PA0099	PA0099	PA0099	PA0099	PA0099	PA0260	PA0262	PA0807	PA0822	PA1510	PA1844	PA1864	PA2374	PA2684	PA2702	PA2774	PA3290	PA3484	PA3487	PA3907	PA4163	PA4922	PA5089	PA5265	PA5265	PA14_43100
Clone type	Number of effectors	Gene name	tse6	tas1	tse6a	tse7	tse7a	tse7b	tse7c	tse7d	tle3	vgrG2b	ampDh3	tseV	tplE	tse1	modA	tseF	tse5	tse2	tse4	tle1	tse3	pldA	tseT	tse8	azu	pldB	PA5265	PA5265a	rhsP2
DK01	19		tse6	-	-	tse7	-	-	-	-	tle3	vgrG2b	ampDh3	-	tplE	tse1	modA	tseF	tse5	tse2	tse4	tle1	tse3	-	tseT	tse8	azu	pldB	PA5265	-	-
DK02	18		tse6	-	-	tse7	-	-	-	-	tle3	vgrG2b	ampDh3	-	tplE	tse1	modA	tseF	tse5	tse2	tse4	tle1	tse3	-	tseT	-	azu	pldB	PA5265	-	-
DK03	22		-	tas1	-	-	tse7a	-	-	-	tle3	vgrG2b	ampDh3	tseV	tplE	tse1	modA	tseF	tse5	tse2	tse4	tle1	tse3	pldA	tseT	tse8	azu	pldB	PA5265	-	rhsP2
DK04	19		tse6	-	-	-	tse7a	-	-	-	tle3	vgrG2b	ampDh3	-	tplE	tse1	modA	tseF	tse5	tse2	tse4	tle1	tse3	-	tseT	tse8	azu	pldB	PA5265	-	-
DK05	19		tse6	-	-	tse7	-	-	-	-	-	-	ampDh3	tseV	tplE	tse1	modA	tseF	tse5	tse2	tse4	tle1	tse3	pldA	tseT	tse8	azu	pldB	PA5265	-	-
DK06	18		tse6	-	-	tse7	-	-	-	-	-	-	ampDh3	tseV	tplE	tse1	modA	tseF	tse5	tse2	tse4	tle1	tse3	-	tseT	tse8	azu	pldB	PA5265	-	-
DK07	17		tse6	-	-	-	tse7a	-	-	-	-	-	ampDh3	-	tplE	tse1	modA	tseF	tse5	tse2	tse4	tle1	tse3	-	tseT	tse8	azu	pldB	-	PA5265a	-
DK08	19		tse6	-	-	-	tse7a	-	-	-	tle3	vgrG2b	ampDh3	-	tplE	tse1	modA	tseF	tse5	tse2	tse4	tle1	tse3	-	tseT	tse8	azu	pldB	PA5265	-	-
DK09	21		-	-	tse6a	-	-	tse7b	-	-	tle3	vgrG2b	ampDh3	tseV	tplE	tse1	modA	tseF	tse5	tse2	tse4	tle1	tse3	-	tseT	tse8	azu	pldB	-	PA5265a	rhsP2
DK10	19		tse6	-	-	tse7	-	-	-	-	tle3	vgrG2b	ampDh3	-	tplE	tse1	modA	tseF	tse5	tse2	tse4	tle1	tse3	-	tseT	tse8	azu	pldB	PA5265	-	-
DK11	19		tse6	-	-	tse7	-	-	-	-	-	-	ampDh3	tseV	tplE	tse1	modA	tseF	tse5	tse2	tse4	tle1	tse3	pldA	tseT	tse8	azu	pldB	-	PA5265a	-
DK12	20		tse6	-	-	-	tse7a	-	-	-	tle3	vgrG2b	ampDh3	tseV	tplE	tse1	modA	tseF	tse5	tse2	tse4	tle1	tse3	-	tseT	tse8	azu	pldB	PA5265	-	-
DK13	20		tse6	-	-	tse7	-	-	-	-	tle3	vgrG2b	ampDh3	tseV	tplE	tse1	modA	tseF	tse5	tse2	tse4	tle1	tse3	-	tseT	tse8	azu	pldB	PA5265	-	-
DK14	22		-	-	tse6a	-	-	-	tse7c	-	tle3	vgrG2b	ampDh3	tseV	tplE	tse1	modA	tseF	tse5	tse2	tse4	tle1	tse3	pldA	tseT	tse8	azu	pldB	-	PA5265a	rhsP2
DK15	18		-	tas1	-	tse7	-	-	-	-	tle3	vgrG2b	ampDh3	tseV	-	tse1	modA	tseF	tse5	tse2	-	tle1	tse3	pldA	tseT	tse8	azu	pldB	PA5265	-	-
DK17	20		-	tas1	-	-	tse7a	-	-	-	-	-	ampDh3	tseV	tplE	tse1	modA	tseF	tse5	tse2	tse4	tle1	tse3	pldA	tseT	tse8	azu	pldB	-	PA5265a	rhsP2
DK18	18		tse6	-	-	tse7	-	-	-	-	tle3	vgrG2b	ampDh3	-	tplE	tse1	modA	tseF	tse5	tse2	tse4	tle1	tse3	-	tseT	tse8	azu	-	PA5265	-	-
DK19	22		-	tas1	-	-	-	-	-	tse7d	tle3	vgrG2b	ampDh3	tseV	tplE	tse1	modA	tseF	tse5	tse2	tse4	tle1	tse3	pldA	tseT	tse8	azu	pldB	-	PA5265a	rhsP2
DK20	20		-	tas1	-	tse7	-	-	-	-	tle3	vgrG2b	ampDh3	tseV	tplE	tse1	modA	tseF	tse5	tse2	tse4	tle1	tse3	-	tseT	tse8	azu	pldB	-	PA5265a	-
DK21	17		tse6	-	-	-	tse7a	-	-	-	-	-	ampDh3	-	tplE	tse1	modA	tseF	tse5	tse2	tse4	tle1	tse3	-	tseT	tse8	azu	pldB	PA5265	-	-
DK22	20		tse6	-	-	tse7	-	-	-	-	tle3	vgrG2b	ampDh3	tseV	tplE	tse1	modA	tseF	tse5	tse2	tse4	tle1	tse3	-	tseT	tse8	azu	pldB	PA5265	-	-
DK23	18		-	tas1	-	-	tse7a	-	-	-	-	-	ampDh3	-	tplE	tse1	modA	tseF	tse5	tse2	tse4	tle1	tse3	-	tseT	tse8	azu	pldB	-	PA5265a	rhsP2
DK24	21		tse6	-	-	tse7	-	-	-	-	tle3	vgrG2b	ampDh3	tseV	tplE	tse1	modA	tseF	tse5	tse2	tse4	tle1	tse3	pldA	tseT	tse8	azu	pldB	-	PA5265a	-
DK25	18		tse6	-	-	-	tse7a	-	-	-	-	-	ampDh3	tseV	tplE	tse1	modA	tseF	tse5	tse2	tse4	tle1	tse3	-	tseT	tse8	azu	pldB	-	PA5265a	-
DK26	20		tse6	-	-	tse7	-	-	-	-	tle3	vgrG2b	ampDh3	tseV	tplE	tse1	modA	tseF	tse5	tse2	tse4	tle1	tse3	-	tseT	tse8	azu	pldB	-	PA5265a	-
DK27	20		-	tas1	-	tse7	-	-	-	-	tle3	vgrG2b	ampDh3	tseV	tplE	tse1	modA	tseF	tse5	tse2	tse4	tle1	tse3	-	tseT	tse8	azu	pldB	PA5265	-	-
DK28	19		tse6	-	-	tse7	-	-	-	-	tle3	vgrG2b	ampDh3	-	tplE	tse1	modA	tseF	tse5	tse2	tse4	tle1	tse3	-	tseT	tse8	azu	pldB	PA5265	-	-
DK29	20		tse6	-	-	tse7	-	-	-	-	tle3	vgrG2b	ampDh3	tseV	tplE	tse1	modA	tseF	tse5	tse2	tse4	tle1	tse3	-	tseT	tse8	azu	pldB	PA5265	-	-
DK30	21		-	tas1	-	tse7	-	-	-	-	tle3	vgrG2b	ampDh3	-	tplE	tse1	modA	tseF	tse5	tse2	tse4	tle1	tse3	pldA	tseT	tse8	azu	pldB	PA5265	-	rhsP2
DK31	19		-	tas1	-	tse7	-	-	-	-	tle3	vgrG2b	ampDh3	-	tplE	tse1	modA	tseF	tse5	tse2	tse4	tle1	tse3	-	tseT	tse8	azu	pldB	PA5265	-	-
DK32	20		tse6	-	-	-	tse7a	-	-	-	tle3	vgrG2b	ampDh3	tseV	tplE	tse1	modA	tseF	tse5	tse2	tse4	tle1	tse3	-	tseT	tse8	azu	pldB	PA5265	-	-
DK33	20		tse6	-	-	-	tse7a	-	-	-	tle3	vgrG2b	ampDh3	tseV	tplE	tse1	modA	tseF	tse5	tse2	tse4	tle1	tse3	-	tseT	tse8	azu	pldB	PA5265	-	-
DK34	20		-	tas1	-	tse7	-	-	-	-	tle3	vgrG2b	ampDh3	tseV	tplE	tse1	modA	tseF	tse5	tse2	tse4	tle1	tse3	-	tseT	tse8	azu	pldB	PA5265	-	-
DK35	20		tse6	-	-	tse7	-	-	-	-	tle3	vgrG2b	ampDh3	-	tplE	tse1	modA	tseF	tse5	tse2	tse4	tle1	tse3	pldA	tseT	tse8	azu	pldB	PA5265	-	-
DK36	20		tse6	-	-	-	tse7a	-	-	-	tle3	vgrG2b	ampDh3	tseV	tplE	tse1	modA	tseF	tse5	tse2	tse4	tle1	tse3	-	tseT	tse8	azu	pldB	PA5265	-	-
DK37	21		tse6	-	-	tse7	-	-	-	-	tle3	vgrG2b	ampDh3	tseV	tplE	tse1	modA	tseF	tse5	tse2	tse4	tle1	tse3	-	tseT	tse8	azu	pldB	PA5265	-	rhsP2
DK38	19		tse6	-	-	-	tse7a	-	-	-	tle3	vgrG2b	ampDh3	-	tplE	tse1	modA	tseF	tse5	tse2	tse4	tle1	tse3	-	tseT	tse8	azu	pldB	PA5265	-	-
DK39	19		tse6	-	-	tse7	-	-	-	-	tle3	vgrG2b	ampDh3	-	tplE	tse1	modA	tseF	tse5	tse2	tse4	tle1	tse3	-	tseT	tse8	azu	pldB	PA5265	-	-
DK40	19		tse6	-	-	-	tse7a	-	-	-	tle3	vgrG2b	ampDh3	-	tplE	tse1	modA	tseF	tse5	tse2	tse4	tle1	tse3	-	tseT	tse8	azu	pldB	-	PA5265a	-
DK41	18		-	tas1	-	-	tse7a	-	-	-	-	-	ampDh3	tseV	tplE	tse1	modA	tseF	tse5	tse2	tse4	tle1	tse3	-	tseT	tse8	azu	pldB	PA5265	-	-
DK42	20		tse6	-	-	tse7	-	-	-	-	tle3	vgrG2b	ampDh3	tseV	tplE	tse1	modA	tseF	tse5	tse2	tse4	tle1	tse3	-	tseT	tse8	azu	pldB	PA5265	-	-
DK43	19		-	tas1	-	tse7	-	-	-	-	-	-	ampDh3	tseV	tplE	tse1	modA	tseF	tse5	tse2	tse4	tle1	tse3	pldA	tseT	tse8	azu	pldB	-	PA5265a	-
DK44	20		tse6	-	-	-	-	-	-	tse7d	tle3	vgrG2b	ampDh3	-	tplE	tse1	modA	tseF	tse5	tse2	tse4	tle1	tse3	pldA	tseT	tse8	azu	pldB	PA5265	-	-
DK45	20		tse6	-	-	-	tse7a	-	-	-	tle3	vgrG2b	ampDh3	tseV	tplE	tse1	modA	tseF	tse5	tse2	tse4	tle1	tse3	-	tseT	tse8	azu	pldB	PA5265	-	-
DK46	22		tse6	-	-	-	-	tse7b	-	-	tle3	vgrG2b	ampDh3	tseV	tplE	tse1	modA	tseF	tse5	tse2	tse4	tle1	tse3	pldA	tseT	tse8	azu	pldB	-	PA5265a	rhsP2
DK47	19		-	tas1	-	-	-	-	-	tse7d	-	-	ampDh3	tseV	tplE	tse1	modA	tseF	tse5	tse2	tse4	tle1	tse3	pldA	tseT	tse8	azu	pldB	PA5265	-	-
DK48	19		tse6	-	-	-	tse7a	-	-	-	tle3	vgrG2b	ampDh3	-	tplE	tse1	modA	tseF	tse5	tse2	tse4	tle1	tse3	-	tseT	tse8	azu	pldB	PA5265	-	-
DK49	21		tse6	-	-	tse7	-	-	-	-	tle3	vgrG2b	ampDh3	tseV	tplE	tse1	modA	tseF	tse5	tse2	tse4	tle1	tse3	pldA	tseT	tse8	azu	pldB	PA5265	-	-
DK50	19		-	tas1	-	-	-	-	tse7c	-	-	-	ampDh3	tseV	tplE	tse1	modA	tseF	tse5	tse2	tse4	tle1	tse3	pldA	tseT	tse8	azu	pldB	-	PA5265a	-
DK51	21		tse6	-	-	tse7	-	-	-	-	tle3	vgrG2b	ampDh3	tseV	tplE	tse1	modA	tseF	tse5	tse2	tse4	tle1	tse3	-	tseT	tse8	azu	pldB	PA5265	-	rhsP2
DK52	20		-	tas1	-	-	tse7a	-	-	-	-	-	ampDh3	tseV	tplE	tse1	modA	tseF	tse5	tse2	tse4	tle1	tse3	pldA	tseT	tse8	azu	pldB	-	PA5265a	rhsP2
DK53	19		tse6	-	-	-	tse7a	-	-	-	-	-	ampDh3	tseV	tplE	tse1	modA	tseF	tse5	tse2	tse4	tle1	tse3	pldA	tseT	tse8	azu	pldB	-	PA5265a	-
